# From Sensory Detection to Motor Action: The Comprehensive *Drosophila* Taste-Feeding Connectome

**DOI:** 10.1101/2025.08.25.671814

**Authors:** Ibrahim Tastekin, Inês de Haan Vicente, Rory J. Beresford, Billy J. Morris, Isabella Beckett, Philipp Schlegel, Marina Gkantia, FlyEM Project Team, Cambridge Connectomics Group, Elizabeth C. Marin, Marta Costa, Gregory S.X.E. Jefferis, Carlos Ribeiro

## Abstract

Gustatory systems drive critical survival behaviors such as feeding, foraging, and social interactions. However, gustation remains one of the least mapped sensory modalities at the connectome level. Here, we present the first complete wiring diagram of the male *Drosophila* adult gustatory system, comprehensively reconstructing gustatory receptor neurons (GRNs) from peripheral organs in a contiguous electron microscopy volume spanning brain, cervical connective, and ventral nerve cord. Integrating this with existing datasets, we generated a pan-CNS, cross-sex connectome that reveals GRN diversity through connectivity-based clustering, molecular identity mapping, and sexual dimorphism analysis. We mapped all feeding motor neurons and traced complete sensory-to-motor pathways to feeding, foraging, endocrine, and social behavior circuits. The emerging circuit architectures reveal distinct circuits for nutrient assessment, motor control, neuroendocrine regulation, and courtship. This work defines the gustatory system’s organization at synaptic resolution and provides a framework for understanding how internal states modulate sensory-driven decisions across behavioral contexts.
