## Supplemental table 1 for "From Sensory Detection to Motor Action: The Comprehensive *Drosophila* Taste-Feeding Connectome"

### Sheet: Stocks
Genotype	Source	Figure Reference
UAS-red stinger, UAS-mCD8:GFP (X)	Moita Lab	1A
w[1118]; P{y[+t7.7] w[+mC]=GMR57F03-GAL4}attP2	RRID:BDSC_46386	1A
w[1118]; UAS-GFP/CyO; poxn 651/TM6b	Ribeiro Lab	1A,1B
w[*]; P{w[+mC]=Ir25a-GAL4.A}236.1; TM2/TM6B, Tb[1]	RRID:BDSC_41728	1A,1B
w[*]; P{w[+mC]=Gr33a-GAL4.4.7}1	RRID:BDSC_57623	2G,5G
w[1118]; Bl[1]/CyO; P{w[+mC]=ppk28-GAL4.C}3	RRID:BDSC_93020	2G,4G
w[*]; P{w[+mC]=UAS-mCD8::GFP.L}LL5; P{y[+t7.7] w[+mC]=Ir56b-GAL4.K}attP2	RRID:BDSC_60707	2G,6I
w[*]; P{w[+mC]=Ir47a-GAL4.K}4/CyO; P{w[+mC]=UAS-mCD8::GFP.L}LL6	RRID:BDSC_60696	2G
w[*]; P{w[+mC]=UAS-mCD8::GFP.L}LL5; P{w[+mC]=Gr64f-GAL4.9.7}1/TM3, Sb[1]	RRID:BDSC_57668	2G,6I
w[1118]; Gr5a-Gal4; Gr5a-Gal4	Kristin Scott	3G
w[*]; P{y[+t7.7] w[+mC]=Ir60d-GAL4.339}attP2/TM3, Sb[1]	RRID:BDSC_81629	3G,4G
w[*]; TI{GAL4}Ir56d[GAL4]	RRID:BDSC_81251	3G
w[*]; P{w[+mC]=Gr64e-GAL4.8}5; Dr[1]/TM3, Sb[1]	RRID:BDSC_57667	3G,4G
w[*]; Bl[1]/CyO; P{y[+t7.7] w[+mC]=Ir10a-GAL4.2429}attP2/TM6B, Tb[1]	RRID:BDSC_81224	4G
w[*]; P{y[+t7.7] w[+mC]=Ir67c-GAL4.Kb}attP40/CyO; P{w[+mC]=UAS-mCD8::GFP.L}LL6	RRID:BDSC_60717	4G
w[*]; P{w[+mC]=Gr77a-GAL4.4}10; Dr[1]/TM3, Sb[1]	RRID:BDSC_57673	4G
w[*]; P{w[+mC]=Gr61a-GAL4.4.9}9; Dr[1]/TM3, Sb[1]	RRID:BDSC_57657	5G
w[*]; P{w[+mC]=Ir52a-GAL4.K}2/CyO; P{w[+mC]=UAS-mCD8::GFP.L}LL6	RRID:BDSC_60699	6I
